# Integrated multi-omics reveals coordinated *Staphylococcus aureus* metabolic, iron transport, and stress responses to human serum

**DOI:** 10.1101/2025.08.11.669730

**Authors:** Warasinee Mujchariyakul, Calum J. Walsh, Stefano Giulieri, Cameron Cramond, Kim-Anh LêCao, Timothy P. Stinear, Benjamin P. Howden, Romain Guérillot, Abderrahman Hachani

## Abstract

Bloodstream infections caused by *Staphylococcus aureus* remain a leading cause of mortality worldwide. Our understanding of *S. aureus* survival and persistence in human serum, a cell-free fraction of blood hostile for bacteria, is still limited. Here, we applied multivariate data integration methods and network analysis to a multi-omic dataset generated from five clinically prevalent *S. aureus* genotypes exposed to human serum. We observed and then confirmed using isogenic mutants, the significant roles of *gapdhB*, *sucA*, *sirA*, *sstD*, and *perR* in bacterial survival in serum. These data show that metabolic versatility in carbon source usage, iron transport and resistance to oxidative stress are interlinked and central to *S. aureus* fitness in serum, representing potential *S. aureus* vulnerabilities that could be exploited therapeutically.

**IMPORTANCE:** Bloodstream infections caused by *Staphylococcus aureus* are associated with mortality rates of up to 30%. However, the molecular mechanisms that enable this pathogen to survive in human serum, a nutrient-limited and immunologically hostile environment remain poorly understood. By integrating multi-omic data from five clinically relevant *S. aureus* genotypes and validating key signatures using mutants, we identified conserved genetic determinants critical for bacterial survival in serum. Our findings highlight the interconnected roles of carbohydrate metabolic flexibility, iron acquisition, and oxidative stress resistance in shaping *S. aureus* adaptation to serum. This work advances our understanding of microbial strategies to survive in the bloodstream and demonstrates the potential of multi-omic integration to uncover therapeutic vulnerabilities in bacterial pathogens.
