## Supplementary material for "Integrated multi-omics reveals coordinated *Staphylococcus aureus* metabolic, iron transport, and stress responses to human serum": Table S4

### Sheet: Read_Me
This table contains the lists of following data
1. Mean AUC data from Biolog assays
2. Delta Mean AUC data from Biolog assays
Note: Area-under-the-curve (AUC) were calculated from the Odin software
Key words	Definition
Mean	Mean of AUC Normalized by Subtraction (using AUC of negative control A1 well as the baseline) from all experiments
SD	Standard Deviation (SD) of data from normalized AUC data
CV	Coefficient of variation (CV), CV=SD/Mean
Delta_AUC	Difference between normalized AUC of WT-JE2 strain and mutants
Delta_SD	Standard Deviation (SD) of delta AUC data
Delta_CV	Coefficient of variation (CV) of delta AUC data

### Sheet: Mean_AUC
PM1 plate, Experiemt 1-2-3-4, WT_JE2
	Well	Chemical	Mean	SD	CV
1	A01	Negative Control	0	0	NA
2	A02	L-Arabinose	-1.065	0.456691	-0.428818
3	A03	N-Acetyl-D-Glucosamine	3.9475	0.674753	0.170932
4	A04	D-Saccharic acid	0.33	0.495782	1.50237
5	A05	Succinic acid	0.9675	0.433618	0.448184
6	A06	D-Galactose	1.215	0.288617	0.237545
7	A07	L-Aspartic acid	0.085	1.04685	12.3159
8	A08	L-Proline	1.535	0.470638	0.306604
9	A09	D-Alanine	1.255	0.759188	0.604931
10	A10	D-Trehalose	4.8225	1.78888	0.370945
11	A11	D-Mannose	5.2	1.2971	0.249442
12	A12	Dulcitol	1.26	1.45916	1.15806
13	B01	D-Serine	-0.0125	0.490671	-39.2537
14	B02	D-Sorbitol	1.4475	0.951013	0.657004
15	B03	Glycerol	-2	0.448628	-0.224314
16	B04	L-Fucose	-0.6825	0.370889	-0.543426
17	B05	D-Glucuronic acid	-0.715	0.29149	-0.407679
18	B06	D-Gluconic acid	2.2675	1.81762	0.801598
19	B07	DL-alpha-Glycerol phosphate	0.53	0.543691	1.02583
20	B08	D-Xylose	-0.49	0.373988	-0.76324
21	B09	L-Lactic acid	3.0375	0.755044	0.248574
22	B10	Formic acid	-0.33	0.884345	-2.67983
23	B11	D-Mannitol	2.085	1.53426	0.735858
24	B12	L-Glutamic acid	0.2675	0.794035	2.96836
25	C01	D-Glucose 6-phosphate	3.9925	2.73087	0.683999
26	C02	D-Galactonic acid gamma-lactone	0.78	0.565921	0.72554
27	C03	DL-Malic acid	-0.5675	0.280045	-0.493471
28	C04	D-Ribose	1.1	0.311662	0.283329
29	C05	Tween 20	2.615	1.51968	0.58114
30	C06	L-Rhamnose	0.06	0.769199	12.82
31	C07	D-Fructose	8.2025	2.69038	0.327995
32	C08	Acetic acid	0.1925	0.457775	2.37805
33	C09	alpha-D-Glucose	15.46	2.07934	0.134498
34	C10	D-Maltose	7.7125	2.0061	0.26011
35	C11	D-Melibiose	-0.19	0.745699	-3.92473
36	C12	Thymidine	1.375	0.51	0.370909
37	D01	L-Asparagine	-1.875	1.37745	-0.73464
38	D02	D-Aspartic acid	-0.91	0.678135	-0.745203
39	D03	D-Glucosaminic acid	-1.1825	0.379243	-0.320713
40	D04	1,2-Propanediol	0.35	0.715029	2.04294
41	D05	Tween 40	2.3525	0.889733	0.378207
42	D06	alpha-Keto-Glutaric acid	0.0025	0.674259	269.704
43	D07	alpha-Keto-Butyric acid	1.955	0.7262	0.371458
44	D08	Methyl alpha-D-Galactoside	-0.635	0.595119	-0.937195
45	D09	Lactose	-0.49	0.63393	-1.29373
46	D10	Lactulose	-0.6625	0.601242	-0.907535
47	D11	Sucrose	5.37	1.93814	0.360921
48	D12	Uridine	1.5075	0.350274	0.232354
49	E01	L-Glutamine	0.46	0.250998	0.545648
50	E02	meso-Tartaric acid	-0.3525	0.615488	-1.74606
51	E03	alpha-D-Glucose 1-phosphate	0.5175	0.453238	0.875823
52	E04	D-Fructose 6-phosphoric acid	1.5025	1.0619	0.706753
53	E05	Tween 80	2.585	0.880852	0.340755
54	E06	alpha-Hydroxy-Glutaric acid g-lactone	0.0825	0.926332	11.2283
55	E07	DL-alpha-Hydroxy-Butyric acid	3.0025	0.549265	0.182936
56	E08	Methyl beta-D-Glucoside	4.4	1.28185	0.291329
57	E09	Adonitol	0.515	0.750133	1.45657
58	E10	Maltotriose	11.66	2.33508	0.200264
59	E11	2`-Deoxyadenosine	4.025	1.79549	0.446083
60	E12	Adenosine	2.2675	0.109962	0.0484949
61	F01	Gly-Asp	0.12	1.05132	8.76097
62	F02	Citric acid	-1.0725	0.412098	-0.384241
63	F03	myo-Inositol	-0.71	0.465833	-0.656102
64	F04	D-Threonine	0.43	1.04189	2.423
65	F05	Fumaric acid	-0.275	0.691496	-2.51453
66	F06	Bromosuccinic acid	-1.8425	0.658046	-0.357149
67	F07	Propionic acid	0.035	1.22416	34.976
68	F08	Mucic acid	-0.26	0.660252	-2.53943
69	F09	Glycolic acid	-0.2275	0.575406	-2.52926
70	F10	Glyoxylic acid	-5.3125	1.13986	-0.214563
71	F11	D-Cellobiose	1.49	0.295296	0.198186
72	F12	Inosine	8.11	4.3354	0.534575
73	G01	Gly-Glu	1.2975	0.645465	0.497468
74	G02	Tricarballylic acid	-0.0025	0.804544	-321.818
75	G03	L-Serine	-1.1175	0.345	-0.308725
76	G04	L-Threonine	0.55	0.531852	0.967004
77	G05	L-Alanine	0.845	0.66174	0.783124
78	G06	Ala-Gly	2.6775	0.606156	0.226389
79	G07	Acetoacetic acid	1.2275	0.442597	0.360567
80	G08	N-Acetyl-D-Mannosamine	0.7825	0.971129	1.24106
81	G09	Succinic acid monomethyl ester	1.3075	0.45952	0.351449
82	G10	Methyl Pyruvate	14.935	1.02517	0.0686419
83	G11	D-Malic acid	-0.5075	0.69038	-1.36036
84	G12	L-Malic acid	0.5525	0.67889	1.22876
85	H01	Gly-Pro	2.03	0.574166	0.28284
86	H02	p-Hydroxyphenyl Acetic acid	-0.325	0.777282	-2.39164
87	H03	m-Hydroxyphenyl Acetic acid	-0.0075	0.814141	-108.552
88	H04	Tyramine	1.095	1.68017	1.5344
89	H05	D-Psicose	-1.035	0.539969	-0.521709
90	H06	L-Lyxose	-0.5375	0.439801	-0.818235
91	H07	Glucuronamide	-0.46	0.680784	-1.47996
92	H08	Pyruvic acid	2.15	0.743864	0.345983
93	H09	L-Galactonic acid gamma-Lactone	-0.4875	0.797637	-1.63618
94	H10	D-Galacturonic acid	-0.19	0.656303	-3.45423
95	H11	2-Phenylethylamine	-0.155	2.4602	-15.8722
96	H12	2-Aminoethanol	1.305	0.404763	0.310163
PM2 plate, Experiemt 1-2-3-4, WT_JE2
	Well	Chemical	Mean2	SD2	CV2
1	A01	Negative Control	0	0	NA
2	A02	Chondroitin sulfate C	2.15	1.62692	0.756707
3	A03	alpha-Cyclodextrin	2.2775	3.0472	1.33796
4	A04	beta-Cyclodextrin	6.7275	5.26889	0.783187
5	A05	gamma-Cyclodextrin	1.9175	1.50134	0.782968
6	A06	Dextrin	9.1975	2.0607	0.22405
7	A07	Gelatin	2.2575	1.37442	0.608823
8	A08	Glycogen	2.845	1.29652	0.455719
9	A09	Inulin	6.2	5.76411	0.929696
10	A10	Laminarin	2.17	1.53666	0.70814
11	A11	Mannan	0.365	1.96724	5.3897
12	A12	Pectin	11.73	4.32179	0.368439
13	B01	N-Acetyl-D-Galactosamine	-0.135	0.953887	-7.06583
14	B02	N-Acetyl-Neuraminic acid	10.8725	9.80653	0.901957
15	B03	beta-D-Allose	-1.3775	0.875495	-0.635568
16	B04	Amygdalin	0.4525	0.47521	1.05019
17	B05	D-Arabinose	-0.5725	1.00556	-1.75644
18	B06	D-Arabitol	-0.225	0.898239	-3.99217
19	B07	L-Arabitol	-0.585	0.922334	-1.57664
20	B08	Arbutin	1.3525	0.744642	0.550567
21	B09	2-Deoxy-D-Ribose	-0.3275	1.73581	-5.30017
22	B10	i-Erythritol	-0.3025	0.637619	-2.10783
23	B11	D-Fucose	-0.51	0.82555	-1.61873
24	B12	3-O-beta-D-Galactopyranosyl-D-arabinose	-0.1025	0.863727	-8.42661
25	C01	Gentiobiose	0.1	0.275802	2.75802
26	C02	L-Glucose	-0.4325	0.292504	-0.676309
27	C03	Lactitol	-0.3	0.171464	-0.571548
28	C04	D-Melezitose	1.9175	0.928561	0.484256
29	C05	Maltitol	-0.175	0.416533	-2.38019
30	C06	Methyl alpha-D-Glucoside	-0.285	0.510588	-1.79154
31	C07	Methyl beta-D-Galactoside	-0.17	0.690266	-4.06039
32	C08	3-O-Methylglucose	2.3525	1.88763	0.802394
33	C09	Methyl beta-D-Glucuronic acid	-0.765	0.968349	-1.26582
34	C10	Methyl alpha-D-Mannoside	-0.1725	0.3869	-2.2429
35	C11	Methyl beta-D-Xyloside	1.11	0.553594	0.498734
36	C12	Palatinose	1.65	1.06446	0.645125
37	D01	D-Raffinose	-0.075	0.658306	-8.77741
38	D02	Salicin	-0.595	0.975517	-1.63952
39	D03	Sedoheptulosan	4.63	7.28964	1.57444
40	D04	L-Sorbose	-0.375	1.10389	-2.9437
41	D05	Stachyose	-0.0425	0.412664	-9.70974
42	D06	D-Tagatose	0.7675	0.621685	0.810012
43	D07	D-Turanose	2.425	2.10399	0.867624
44	D08	Xylitol	0.1525	0.693848	4.54982
45	D09	N-Acetyl-D-Glucosaminitol	-0.545	0.954027	-1.75051
46	D10	gamma-Amino-N-Butyric acid	0.6775	0.924351	1.36436
47	D11	5-Amino-Valeric acid	5.65	2.69262	0.47657
48	D12	Butyric acid	1.01	0.405545	0.40153
49	E01	Capric acid	0.24	5.06725	21.1136
50	E02	Caproic acid	1.74	1.31828	0.757633
51	E03	Citraconic acid	0.8075	0.959249	1.18792
52	E04	D-Citramalic acid	1.455	1.14864	0.789441
53	E05	D-Glucosamine	15.665	8.3802	0.534963
54	E06	2-Hydroxybenzoic acid	-1.685	0.813327	-0.482686
55	E07	4-Hydroxybenzoic acid	0.2525	0.80413	3.18467
56	E08	DL-beta-Hydroxy-Butyric acid	0.87	0.674735	0.775557
57	E09	gamma-Hydroxy-Butyric acid	0.4825	0.222317	0.460761
58	E10	alpha-Keto-Valeric acid	1.725	0.563708	0.326787
59	E11	Itaconic acid	-3.2075	1.75927	-0.548486
60	E12	5-Keto-D-Gluconic acid	0.2375	0.711073	2.99399
61	F01	D-Lactic acid methyl ester	3.5025	2.78916	0.796335
62	F02	Malonic acid	-0.4425	0.734955	-1.66091
63	F03	Melibionic acid	0.7075	0.940722	1.32964
64	F04	Oxalic acid	-0.3075	1.00801	-3.27809
65	F05	Oxalomalic acid	-0.8275	0.982696	-1.18755
66	F06	D-Quinic acid	-0.38	0.749889	-1.97339
67	F07	D-(+)-Ribonic gamma-lactone	0.92	1.01689	1.10532
68	F08	Sebacic acid	1.225	0.757738	0.618562
69	F09	Sorbic acid	-1.06	1.2276	-1.15811
70	F10	Succinamic acid	0.61	1.10493	1.81136
71	F11	D-Tartaric acid	-0.0775	1.07995	-13.9348
72	F12	L-Tartaric acid	-0.0225	0.623398	-27.7066
73	G01	Acetamide	0.405	0.169017	0.417325
74	G02	L-Alaninamide	0.59	0.435354	0.737889
75	G03	N-Acetyl-L-Glutamic acid	0.215	0.454936	2.11598
76	G04	L-Arginine	0.76	0.427161	0.562054
77	G05	Glycine	1.3525	0.649994	0.480587
78	G06	L-Histidine	0.865	0.306105	0.353878
79	G07	L-Homoserine	-0.2275	0.346735	-1.52411
80	G08	trans-4-Hydroxy-L-Proline	1.095	0.530566	0.484535
81	G09	L-Isoleucine	2.1575	0.422956	0.19604
82	G10	L-Leucine	1.935	0.664354	0.343336
83	G11	L-Lysine	1.635	1.0656	0.651742
84	G12	L-Methionine	2.055	0.723809	0.352219
85	H01	L-Ornithine	0.7125	0.492705	0.691516
86	H02	L-Phenylalanine	1.2275	0.996975	0.812199
87	H03	L-Pyroglutamic acid	0.9025	0.610157	0.676074
88	H04	L-Valine	1.0075	0.867847	0.861387
89	H05	DL-Carnitine	0.9475	0.253952	0.268023
90	H06	sec-Butylamine	0.9825	1.1377	1.15796
91	H07	(+/-)-Octopamine	-0.1675	0.295	-1.76119
92	H08	Putrescine	1.585	0.282076	0.177966
93	H09	Dihydroxyacetone	4.89	1.49882	0.306508
94	H10	2,3-Butanediol	3.245	0.58341	0.179787
95	H11	2,3-Butanedione	0.2625	1.10304	4.20205
96	H12	3-Hydroxy-2-Butanone	1.99	0.357864	0.179831
PM1 plate, Experiemt 2-3-4, gapdhB mutant
	Well	Chemical	Mean2	SD2	CV2
1	A01	Negative Control	0	0	NA
2	A02	L-Arabinose	-1.57667	0.468224	-0.296971
3	A03	N-Acetyl-D-Glucosamine	3.06333	2.00001	0.652886
4	A04	D-Saccharic acid	0.04	0.301993	7.54983
5	A05	Succinic acid	0.56	0.343948	0.614192
6	A06	D-Galactose	0.6	0.574717	0.957862
7	A07	L-Aspartic acid	0.3	0.0953939	0.31798
8	A08	L-Proline	1.08667	0.126623	0.116524
9	A09	D-Alanine	1.01667	0.357957	0.352089
10	A10	D-Trehalose	4.95	3.95364	0.798716
11	A11	D-Mannose	5.25667	3.46042	0.658292
12	A12	Dulcitol	1.51	0.381576	0.252699
13	B01	D-Serine	-0.793333	0.102632	-0.129368
14	B02	D-Sorbitol	0.5	1.15754	2.31508
15	B03	Glycerol	-1.72667	0.414769	-0.240214
16	B04	L-Fucose	-1.20333	0.372335	-0.30942
17	B05	D-Glucuronic acid	-1.24	0.670149	-0.540443
18	B06	D-Gluconic acid	0.333333	0.54151	1.62453
19	B07	DL-alpha-Glycerol phosphate	-0.453333	0.67278	-1.48407
20	B08	D-Xylose	-0.86	0.62426	-0.725883
21	B09	L-Lactic acid	1.95333	1.68393	0.862082
22	B10	Formic acid	-0.943333	1.26021	-1.33591
23	B11	D-Mannitol	0.85	0.235797	0.277408
24	B12	L-Glutamic acid	-0.436667	0.323934	-0.741834
25	C01	D-Glucose 6-phosphate	2	1.78396	0.891978
26	C02	D-Galactonic acid gamma-lactone	0.173333	0.310215	1.7897
27	C03	DL-Malic acid	-0.883333	0.459384	-0.520057
28	C04	D-Ribose	0.503333	0.603517	1.19904
29	C05	Tween 20	1.75333	1.06978	0.610142
30	C06	L-Rhamnose	-0.646667	0.28006	-0.433082
31	C07	D-Fructose	7.73	5.01178	0.648354
32	C08	Acetic acid	-0.393333	0.960069	-2.44085
33	C09	alpha-D-Glucose	14.59	2.04076	0.139874
34	C10	D-Maltose	6.69333	5.0383	0.752734
35	C11	D-Melibiose	-0.693333	0.630582	-0.909493
36	C12	Thymidine	0.746667	0.557883	0.747165
37	D01	L-Asparagine	-1.87667	0.546382	-0.291145
38	D02	D-Aspartic acid	-1.23333	0.208167	-0.168784
39	D03	D-Glucosaminic acid	-1.39333	0.0503322	-0.0361236
40	D04	1,2-Propanediol	-0.276667	0.368963	-1.3336
41	D05	Tween 40	2.19	1.78261	0.813977
42	D06	alpha-Keto-Glutaric acid	0.07	0.978928	13.9847
43	D07	alpha-Keto-Butyric acid	1.61	1.19264	0.740773
44	D08	Methyl alpha-D-Galactoside	-0.93	0.785812	-0.844959
45	D09	Lactose	-0.763333	0.461122	-0.60409
46	D10	Lactulose	-1.07667	0.730776	-0.678739
47	D11	Sucrose	4.17667	4.82867	1.15611
48	D12	Uridine	1.26333	1.57665	1.24801
49	E01	L-Glutamine	-0.176667	0.508953	-2.88087
50	E02	meso-Tartaric acid	-0.896667	0.197315	-0.220054
51	E03	alpha-D-Glucose 1-phosphate	0.34	1.00504	2.95599
52	E04	D-Fructose 6-phosphoric acid	0.623333	1.06086	1.70192
53	E05	Tween 80	2.61333	1.15803	0.443124
54	E06	alpha-Hydroxy-Glutaric acid g-lactone	0.18	1.14595	6.36639
55	E07	DL-alpha-Hydroxy-Butyric acid	2.97333	1.65657	0.557143
56	E08	Methyl beta-D-Glucoside	2.85	1.70537	0.598377
57	E09	Adonitol	0.616667	1.3037	2.11411
58	E10	Maltotriose	10.17	2.65532	0.261093
59	E11	2`-Deoxyadenosine	2.31	0.230651	0.099849
60	E12	Adenosine	1.66	0.395095	0.238009
61	F01	Gly-Asp	-0.65	0.3751	-0.577077
62	F02	Citric acid	-1.25333	0.758705	-0.60535
63	F03	myo-Inositol	-1.24	0.425793	-0.343382
64	F04	D-Threonine	-0.336667	0.600528	-1.78375
65	F05	Fumaric acid	-0.936667	0.628198	-0.670675
66	F06	Bromosuccinic acid	-2.35	1.11122	-0.472858
67	F07	Propionic acid	-0.636667	0.797392	-1.25245
68	F08	Mucic acid	-0.99	0.554346	-0.559946
69	F09	Glycolic acid	-0.633333	1.24146	-1.96021
70	F10	Glyoxylic acid	-4.90667	1.10024	-0.224234
71	F11	D-Cellobiose	1.20333	0.812486	0.675196
72	F12	Inosine	5.45667	2.29489	0.420567
73	G01	Gly-Glu	0.583333	0.271539	0.465495
74	G02	Tricarballylic acid	-0.393333	0.168028	-0.427189
75	G03	L-Serine	-1.28333	0.487887	-0.380171
76	G04	L-Threonine	0.0433333	0.161658	3.73057
77	G05	L-Alanine	0.236667	0.222336	0.939448
78	G06	Ala-Gly	1.81	0.115326	0.0637158
79	G07	Acetoacetic acid	1.14	0.800687	0.702357
80	G08	N-Acetyl-D-Mannosamine	0.38	0.380395	1.00104
81	G09	Succinic acid monomethyl ester	0.743333	0.613379	0.825173
82	G10	Methyl Pyruvate	11.1867	2.0402	0.182378
83	G11	D-Malic acid	-0.573333	0.0585947	-0.1022
84	G12	L-Malic acid	0.0266667	0.20108	7.54052
85	H01	Gly-Pro	1.42	0.827103	0.582467
86	H02	p-Hydroxyphenyl Acetic acid	-1.04	0.31	-0.298077
87	H03	m-Hydroxyphenyl Acetic acid	-0.306667	0.195533	-0.637609
88	H04	Tyramine	-0.396667	0.565184	-1.42483
89	H05	D-Psicose	-1.28	0.641561	-0.501219
90	H06	L-Lyxose	-0.5	0.558301	-1.1166
91	H07	Glucuronamide	-0.623333	0.578821	-0.928589
92	H08	Pyruvic acid	1.31667	0.253837	0.192788
93	H09	L-Galactonic acid gamma-Lactone	-0.413333	0.28006	-0.677563
94	H10	D-Galacturonic acid	-0.336667	0.155671	-0.462388
95	H11	2-Phenylethylamine	-1.61	0.720278	-0.447377
96	H12	2-Aminoethanol	0.45	0.176918	0.393151
PM2 plate, Experiemt 2-3-4, gapdhB mutant
	Well	Chemical	Mean2	SD2	CV2
1	A01	Negative Control	0	0	NA
2	A02	Chondroitin sulfate C	0.933333	0.866737	0.928647
3	A03	alpha-Cyclodextrin	0.663333	0.712905	1.07473
4	A04	beta-Cyclodextrin	5.52333	3.54119	0.641133
5	A05	gamma-Cyclodextrin	1.61333	1.23699	0.766727
6	A06	Dextrin	8.86667	1.47927	0.166835
7	A07	Gelatin	1.76	0.824197	0.468294
8	A08	Glycogen	2.15	1.22748	0.57092
9	A09	Inulin	5.38	3.95867	0.735813
10	A10	Laminarin	1.78	1.04231	0.585565
11	A11	Mannan	-0.266667	1.76795	-6.6298
12	A12	Pectin	10.3233	3.63073	0.351702
13	B01	N-Acetyl-D-Galactosamine	-0.206667	0.16563	-0.801436
14	B02	N-Acetyl-Neuraminic acid	9.94667	6.66484	0.670058
15	B03	beta-D-Allose	-0.673333	0.854069	-1.26842
16	B04	Amygdalin	1.08667	0.823428	0.757756
17	B05	D-Arabinose	0.48	1.36704	2.848
18	B06	D-Arabitol	0.16	0.90934	5.68338
19	B07	L-Arabitol	-0.07	1.02781	-14.683
20	B08	Arbutin	1.47667	0.927919	0.628387
21	B09	2-Deoxy-D-Ribose	0.633333	0.903678	1.42686
22	B10	i-Erythritol	0.27	0.4272	1.58222
23	B11	D-Fucose	0.103333	0.386825	3.74346
24	B12	3-O-beta-D-Galactopyranosyl-D-arabinose	1.13333	1.11733	0.985882
25	C01	Gentiobiose	0.0666667	0.188237	2.82356
26	C02	L-Glucose	0.0533333	0.516269	9.68004
27	C03	Lactitol	0.34	0.718818	2.11417
28	C04	D-Melezitose	2.3	0.990505	0.430654
29	C05	Maltitol	0.376667	0.717031	1.90362
30	C06	Methyl alpha-D-Glucoside	-0.05	0.71631	-14.3262
31	C07	Methyl beta-D-Galactoside	0.7	1.03928	1.48468
32	C08	3-O-Methylglucose	2.64667	2.49492	0.942666
33	C09	Methyl beta-D-Glucuronic acid	0.11	1.58786	14.4351
34	C10	Methyl alpha-D-Mannoside	0.386667	0.777196	2.00999
35	C11	Methyl beta-D-Xyloside	1.88667	0.801644	0.4249
36	C12	Palatinose	1.85	1.9961	1.07897
37	D01	D-Raffinose	0.08	0.72519	9.06487
38	D02	Salicin	-0.14	0.425793	-3.04138
39	D03	Sedoheptulosan	4.19667	3.83595	0.914048
40	D04	L-Sorbose	0.68	1.74138	2.56085
41	D05	Stachyose	1.13	1.4206	1.25717
42	D06	D-Tagatose	1.46333	2.15078	1.46978
43	D07	D-Turanose	2.47	3.18887	1.29104
44	D08	Xylitol	0.82	1.3457	1.64109
45	D09	N-Acetyl-D-Glucosaminitol	0.183333	1.37326	7.49049
46	D10	gamma-Amino-N-Butyric acid	1.47333	1.23436	0.837798
47	D11	5-Amino-Valeric acid	5.35	0.553263	0.103414
48	D12	Butyric acid	1.32	0.947787	0.71802
49	E01	Capric acid	3.4	4.67995	1.37645
50	E02	Caproic acid	1.68667	0.757452	0.449082
51	E03	Citraconic acid	0.936667	0.916642	0.978622
52	E04	D-Citramalic acid	1.63667	0.834286	0.509747
53	E05	D-Glucosamine	11.8233	5.59602	0.473303
54	E06	2-Hydroxybenzoic acid	-0.84	1.28371	-1.52822
55	E07	4-Hydroxybenzoic acid	0.846667	1.24829	1.47436
56	E08	DL-beta-Hydroxy-Butyric acid	1.81	0.643739	0.355657
57	E09	gamma-Hydroxy-Butyric acid	1.75333	1.01402	0.578337
58	E10	alpha-Keto-Valeric acid	2.25667	1.64406	0.728535
59	E11	Itaconic acid	-2.56333	2.2103	-0.862276
60	E12	5-Keto-D-Gluconic acid	0.886667	1.06875	1.20536
61	F01	D-Lactic acid methyl ester	3.68	4.18362	1.13685
62	F02	Malonic acid	0.106667	0.60086	5.63307
63	F03	Melibionic acid	1.4	0.741148	0.529391
64	F04	Oxalic acid	0.89	1.42685	1.6032
65	F05	Oxalomalic acid	0.3	1.37448	4.58161
66	F06	D-Quinic acid	0.573333	1.26057	2.19867
67	F07	D-(+)-Ribonic gamma-lactone	1.65333	0.661085	0.39985
68	F08	Sebacic acid	2.16667	2.0874	0.963415
69	F09	Sorbic acid	-1.07667	2.35492	-2.18723
70	F10	Succinamic acid	2.34	0.784602	0.3353
71	F11	D-Tartaric acid	1.29	0.532259	0.412604
72	F12	L-Tartaric acid	0.86	0.597746	0.695053
73	G01	Acetamide	0.523333	0.773972	1.47893
74	G02	L-Alaninamide	0.963333	0.46694	0.484713
75	G03	N-Acetyl-L-Glutamic acid	0.656667	0.522909	0.796307
76	G04	L-Arginine	1.03667	0.391067	0.377235
77	G05	Glycine	2.26	1.49863	0.663112
78	G06	L-Histidine	1.35333	0.640729	0.473445
79	G07	L-Homoserine	0.246667	1.03016	4.17633
80	G08	trans-4-Hydroxy-L-Proline	1.09333	1.41302	1.2924
81	G09	L-Isoleucine	2.25	0.878465	0.390429
82	G10	L-Leucine	1.76667	0.774231	0.438244
83	G11	L-Lysine	1.78	1.46728	0.824313
84	G12	L-Methionine	2.67	1.18655	0.444401
85	H01	L-Ornithine	1.52	1.25694	0.826935
86	H02	L-Phenylalanine	1.2	0.57376	0.478133
87	H03	L-Pyroglutamic acid	1.47667	0.978587	0.6627
88	H04	L-Valine	1.65333	1.10699	0.669552
89	H05	DL-Carnitine	1.28	0.93	0.726563
90	H06	sec-Butylamine	1.83667	0.990774	0.539441
91	H07	(+/-)-Octopamine	0.763333	0.172143	0.225515
92	H08	Putrescine	2.97667	2.44562	0.821595
93	H09	Dihydroxyacetone	4.46	1.99008	0.446205
94	H10	2,3-Butanediol	3.56	1.43377	0.402745
95	H11	2,3-Butanedione	0.663333	1.61599	2.43617
96	H12	3-Hydroxy-2-Butanone	3.15	1.39925	0.444206
PM1 plate, Experiemt 1-2-3-4, sucA mutant
	Well	Chemical	Mean2	SD2	CV2
1	A01	Negative Control	0	0	NA
2	A02	L-Arabinose	-0.5325	0.421851	-0.792209
3	A03	N-Acetyl-D-Glucosamine	5.715	0.724684	0.126804
4	A04	D-Saccharic acid	0.825	0.0981495	0.118969
5	A05	Succinic acid	1.8625	0.475911	0.255523
6	A06	D-Galactose	1.195	0.292746	0.244975
7	A07	L-Aspartic acid	0.3375	0.36664	1.08634
8	A08	L-Proline	1.2775	0.403268	0.31567
9	A09	D-Alanine	1.105	0.789113	0.71413
10	A10	D-Trehalose	5.625	2.14275	0.380933
11	A11	D-Mannose	6.0425	1.06844	0.17682
12	A12	Dulcitol	0.8825	0.393817	0.446251
13	B01	D-Serine	0.4825	0.320143	0.663509
14	B02	D-Sorbitol	1.4175	0.539406	0.380533
15	B03	Glycerol	-0.625	0.743931	-1.19029
16	B04	L-Fucose	-0.595	0.525642	-0.883433
17	B05	D-Glucuronic acid	-0.265	0.369188	-1.39316
18	B06	D-Gluconic acid	1.4075	0.727112	0.516598
19	B07	DL-alpha-Glycerol phosphate	0.5525	0.426566	0.772065
20	B08	D-Xylose	1.1225	0.328062	0.292261
21	B09	L-Lactic acid	3.9875	0.830035	0.208159
22	B10	Formic acid	1.32	1.64104	1.24321
23	B11	D-Mannitol	2.4525	1.56026	0.636193
24	B12	L-Glutamic acid	0.19	0.624073	3.28459
25	C01	D-Glucose 6-phosphate	3.4125	1.28303	0.375979
26	C02	D-Galactonic acid gamma-lactone	0.765	0.313741	0.410119
27	C03	DL-Malic acid	0.435	0.75337	1.73189
28	C04	D-Ribose	1.885	0.292404	0.155121
29	C05	Tween 20	3.2475	1.08223	0.333251
30	C06	L-Rhamnose	0.3475	0.298594	0.859263
31	C07	D-Fructose	9.115	3.17457	0.34828
32	C08	Acetic acid	0.4375	0.592023	1.3532
33	C09	alpha-D-Glucose	17.6775	1.39483	0.0789044
34	C10	D-Maltose	8.61	2.15751	0.250582
35	C11	D-Melibiose	0.505	0.557883	1.10472
36	C12	Thymidine	2.0325	0.335795	0.165213
37	D01	L-Asparagine	0.0875	1.05916	12.1047
38	D02	D-Aspartic acid	-0.68	0.507477	-0.74629
39	D03	D-Glucosaminic acid	-0.81	0.579943	-0.715978
40	D04	1,2-Propanediol	1.4775	0.480165	0.324985
41	D05	Tween 40	3.56	0.348903	0.0980065
42	D06	alpha-Keto-Glutaric acid	1	1.22368	1.22368
43	D07	alpha-Keto-Butyric acid	2.6425	1.32034	0.499655
44	D08	Methyl alpha-D-Galactoside	-0.23	0.707107	-3.07438
45	D09	Lactose	0.1325	0.784108	5.91779
46	D10	Lactulose	-0.0325	0.953882	-29.3502
47	D11	Sucrose	6.0875	2.27848	0.374289
48	D12	Uridine	2.1675	0.845394	0.390032
49	E01	L-Glutamine	0.25	0.464686	1.85875
50	E02	meso-Tartaric acid	0.275	0.639036	2.32377
51	E03	alpha-D-Glucose 1-phosphate	0.9375	0.74652	0.796288
52	E04	D-Fructose 6-phosphoric acid	2.2425	1.06165	0.473421
53	E05	Tween 80	2.715	0.276225	0.10174
54	E06	alpha-Hydroxy-Glutaric acid g-lactone	0.605	0.56359	0.931553
55	E07	DL-alpha-Hydroxy-Butyric acid	4.115	0.770303	0.187194
56	E08	Methyl beta-D-Glucoside	5.3775	1.11464	0.207279
57	E09	Adonitol	0.6625	1.45401	2.19474
58	E10	Maltotriose	12.4575	2.20052	0.176642
59	E11	2`-Deoxyadenosine	2.69	0.297433	0.11057
60	E12	Adenosine	2.4725	0.712525	0.28818
61	F01	Gly-Asp	0.87	0.995289	1.14401
62	F02	Citric acid	0.295	0.990135	3.35639
63	F03	myo-Inositol	-0.4375	0.665451	-1.52103
64	F04	D-Threonine	1.055	0.305778	0.289837
65	F05	Fumaric acid	1.095	1.4534	1.3273
66	F06	Bromosuccinic acid	-0.7425	0.853986	-1.15015
67	F07	Propionic acid	-0.19	0.416413	-2.19165
68	F08	Mucic acid	0.78	0.74891	0.960141
69	F09	Glycolic acid	0.055	0.601637	10.9388
70	F10	Glyoxylic acid	-3.2	0.741755	-0.231798
71	F11	D-Cellobiose	2.505	0.681982	0.272248
72	F12	Inosine	6.815	0.893402	0.131093
73	G01	Gly-Glu	0.6775	0.570986	0.842784
74	G02	Tricarballylic acid	0.3625	0.529363	1.46031
75	G03	L-Serine	-0.485	0.641067	-1.32179
76	G04	L-Threonine	1.5075	0.65683	0.435708
77	G05	L-Alanine	1.385	0.860755	0.621484
78	G06	Ala-Gly	3.23	0.239165	0.074045
79	G07	Acetoacetic acid	1.345	0.883572	0.656931
80	G08	N-Acetyl-D-Mannosamine	1.2525	0.109659	0.0875517
81	G09	Succinic acid monomethyl ester	2.315	0.151767	0.0655583
82	G10	Methyl Pyruvate	23.0875	2.44073	0.105716
83	G11	D-Malic acid	1.2025	0.56888	0.473081
84	G12	L-Malic acid	1.915	0.148885	0.0777466
85	H01	Gly-Pro	1.9175	0.496143	0.258745
86	H02	p-Hydroxyphenyl Acetic acid	0.095	1.30962	13.7855
87	H03	m-Hydroxyphenyl Acetic acid	0.5525	0.759358	1.3744
88	H04	Tyramine	0.3025	1.7203	5.68694
89	H05	D-Psicose	0.38	0.560773	1.47572
90	H06	L-Lyxose	0.8675	0.440104	0.507325
91	H07	Glucuronamide	0.3525	0.671485	1.90492
92	H08	Pyruvic acid	3.0875	0.915656	0.296569
93	H09	L-Galactonic acid gamma-Lactone	0.73	0.602052	0.824729
94	H10	D-Galacturonic acid	0.8775	0.782618	0.891873
95	H11	2-Phenylethylamine	-0.5175	1.15286	-2.22775
96	H12	2-Aminoethanol	0.8725	0.6652	0.762407
PM2 plate, Experiemt 1-2-3-4, sucA mutant
	Well	Chemical	Mean2	SD2	CV2
1	A01	Negative Control	0	0	NA
2	A02	Chondroitin sulfate C	0.7925	0.657032	0.829063
3	A03	alpha-Cyclodextrin	0.78	0.429961	0.551232
4	A04	beta-Cyclodextrin	6.0525	5.89984	0.974777
5	A05	gamma-Cyclodextrin	1.8225	0.998912	0.5481
6	A06	Dextrin	9.775	1.17486	0.12019
7	A07	Gelatin	2.2975	0.55542	0.24175
8	A08	Glycogen	2.8125	0.859123	0.305466
9	A09	Inulin	4.1475	3.31495	0.799265
10	A10	Laminarin	2.365	0.749466	0.316899
11	A11	Mannan	0.9875	1.29875	1.31519
12	A12	Pectin	11.0125	0.902086	0.0819147
13	B01	N-Acetyl-D-Galactosamine	0.1425	0.334303	2.34598
14	B02	N-Acetyl-Neuraminic acid	8.6875	7.36379	0.84763
15	B03	beta-D-Allose	-0.3625	0.541872	-1.49482
16	B04	Amygdalin	1.435	0.490544	0.341842
17	B05	D-Arabinose	0.9725	0.912191	0.937985
18	B06	D-Arabitol	1.015	0.75765	0.746453
19	B07	L-Arabitol	0.5225	0.299486	0.573178
20	B08	Arbutin	1.2225	0.423586	0.346492
21	B09	2-Deoxy-D-Ribose	1.4625	0.993156	0.679081
22	B10	i-Erythritol	0.4875	0.407952	0.836825
23	B11	D-Fucose	0.545	0.315859	0.579557
24	B12	3-O-beta-D-Galactopyranosyl-D-arabinose	1.3025	0.732046	0.562032
25	C01	Gentiobiose	0.585	0.405175	0.692607
26	C02	L-Glucose	0.0975	0.321079	3.29312
27	C03	Lactitol	0.3475	0.754603	2.17152
28	C04	D-Melezitose	3.26	0.996092	0.30555
29	C05	Maltitol	0.87	0.794858	0.91363
30	C06	Methyl alpha-D-Glucoside	0.3425	0.807439	2.35749
31	C07	Methyl beta-D-Galactoside	0.9025	0.783853	0.868535
32	C08	3-O-Methylglucose	3.7475	2.5472	0.679706
33	C09	Methyl beta-D-Glucuronic acid	0.92	1.28509	1.39684
34	C10	Methyl alpha-D-Mannoside	0.615	0.808723	1.315
35	C11	Methyl beta-D-Xyloside	2.015	1.0097	0.501093
36	C12	Palatinose	2.9725	1.24396	0.418488
37	D01	D-Raffinose	0.7	0.54191	0.774157
38	D02	Salicin	-0.0475	0.404506	-8.51591
39	D03	Sedoheptulosan	5.0625	5.21368	1.02986
40	D04	L-Sorbose	1.635	0.869118	0.531571
41	D05	Stachyose	1.325	1.08488	0.818778
42	D06	D-Tagatose	1.72	0.873537	0.50787
43	D07	D-Turanose	4.5525	2.16314	0.475153
44	D08	Xylitol	1.0025	0.796759	0.794772
45	D09	N-Acetyl-D-Glucosaminitol	0.905	1.34458	1.48573
46	D10	gamma-Amino-N-Butyric acid	1.42	0.57434	0.404465
47	D11	5-Amino-Valeric acid	3.175	1.15344	0.363289
48	D12	Butyric acid	2.1825	0.614241	0.281439
49	E01	Capric acid	2.22	4.48031	2.01816
50	E02	Caproic acid	1.485	1.01537	0.683748
51	E03	Citraconic acid	0.625	0.681885	1.09102
52	E04	D-Citramalic acid	2.125	0.49	0.230588
53	E05	D-Glucosamine	19.7375	3.01947	0.152982
54	E06	2-Hydroxybenzoic acid	-0.17	0.37877	-2.22806
55	E07	4-Hydroxybenzoic acid	1.2575	0.858307	0.682551
56	E08	DL-beta-Hydroxy-Butyric acid	1.515	0.855278	0.56454
57	E09	gamma-Hydroxy-Butyric acid	1.15	0.245221	0.213236
58	E10	alpha-Keto-Valeric acid	1.13	1.15683	1.02375
59	E11	Itaconic acid	-1.0625	1.52659	-1.4368
60	E12	5-Keto-D-Gluconic acid	1.77	0.699952	0.395453
61	F01	D-Lactic acid methyl ester	6.0675	5.14309	0.847646
62	F02	Malonic acid	0.15	0.514652	3.43101
63	F03	Melibionic acid	1.19	0.352515	0.296231
64	F04	Oxalic acid	0.875	0.650974	0.74397
65	F05	Oxalomalic acid	0.5025	1.21272	2.41337
66	F06	D-Quinic acid	0.815	0.921358	1.1305
67	F07	D-(+)-Ribonic gamma-lactone	1.35	0.479375	0.355092
68	F08	Sebacic acid	2.015	0.812588	0.40327
69	F09	Sorbic acid	0.37	1.60071	4.32624
70	F10	Succinamic acid	2.34	1.28138	0.547598
71	F11	D-Tartaric acid	1.525	0.459601	0.301378
72	F12	L-Tartaric acid	1.2875	0.957127	0.743399
73	G01	Acetamide	0.9225	0.759227	0.82301
74	G02	L-Alaninamide	0.705	0.64278	0.911745
75	G03	N-Acetyl-L-Glutamic acid	0.2975	0.730268	2.45468
76	G04	L-Arginine	0.83	0.410284	0.494319
77	G05	Glycine	2.035	0.698785	0.343383
78	G06	L-Histidine	0.8225	0.390758	0.475085
79	G07	L-Homoserine	0.8	1.17141	1.46426
80	G08	trans-4-Hydroxy-L-Proline	1.565	1.21558	0.776728
81	G09	L-Isoleucine	2.9925	0.825525	0.275865
82	G10	L-Leucine	2.3925	0.428126	0.178945
83	G11	L-Lysine	1.3025	0.734501	0.563916
84	G12	L-Methionine	3.2625	0.98127	0.300773
85	H01	L-Ornithine	1.1025	1.47421	1.33715
86	H02	L-Phenylalanine	2.3775	0.630469	0.265182
87	H03	L-Pyroglutamic acid	1.8675	1.31799	0.70575
88	H04	L-Valine	2.2125	0.84925	0.383842
89	H05	DL-Carnitine	1.6875	1.11273	0.659393
90	H06	sec-Butylamine	2.1775	0.634737	0.291498
91	H07	(+/-)-Octopamine	1.225	0.755888	0.617051
92	H08	Putrescine	2.7775	1.54243	0.55533
93	H09	Dihydroxyacetone	6.3325	2.17762	0.34388
94	H10	2,3-Butanediol	4.2825	1.18579	0.276891
95	H11	2,3-Butanedione	1.5025	1.0048	0.668753
96	H12	3-Hydroxy-2-Butanone	2.505	0.818148	0.326606

### Sheet: Delta_AUC
Delta-AUC, sucA mutant vs WT-JE2, EX1234
	Chemical	Delta_AUC	Delat_SD	Delta_CV
1	Negative Control	0	0	NA
2	L-Arabinose	0.5325	0.48072	0.90276
3	N-Acetyl-D-Glucosamine	1.7675	0.187506	0.106085
4	D-Saccharic acid	0.495	0.402865	0.813868
5	Succinic acid	0.895	0.368194	0.41139
6	D-Galactose	-0.02	0.547235	-27.3618
7	L-Aspartic acid	0.2525	0.950592	3.76472
8	L-Proline	-0.2575	0.817899	-3.17631
9	D-Alanine	-0.15	0.880719	-5.87146
10	D-Trehalose	0.8025	1.14843	1.43107
11	D-Mannose	0.8425	0.953778	1.13208
12	Dulcitol	-0.3775	1.07115	-2.83748
13	D-Serine	0.495	0.449333	0.907743
14	D-Sorbitol	-0.03	1.23007	-41.0023
15	Glycerol	1.375	0.882062	0.6415
16	L-Fucose	0.0875	0.506647	5.79026
17	D-Glucuronic acid	0.45	0.419921	0.933157
18	D-Gluconic acid	-0.86	1.99534	-2.32017
19	DL-alpha-Glycerol phosphate	0.0225	0.818225	36.3655
20	D-Xylose	1.6125	0.632844	0.392461
21	L-Lactic acid	0.95	1.08244	1.13941
22	Formic acid	1.65	2.33698	1.41635
23	D-Mannitol	0.3675	2.0575	5.59863
24	L-Glutamic acid	-0.0775	0.618405	-7.97942
25	D-Glucose 6-phosphate	-0.58	3.01162	-5.19245
26	D-Galactonic acid gamma-lactone	-0.015	0.588473	-39.2315
27	DL-Malic acid	1.0025	0.586252	0.58479
28	D-Ribose	0.785	0.347803	0.443061
29	Tween 20	0.6325	0.846222	1.3379
30	L-Rhamnose	0.2875	0.529929	1.84323
31	D-Fructose	0.9125	2.14924	2.35533
32	Acetic acid	0.245	0.518234	2.11524
33	alpha-D-Glucose	2.2175	2.81614	1.26996
34	D-Maltose	0.8975	2.75544	3.07012
35	D-Melibiose	0.695	0.344625	0.495864
36	Thymidine	0.6575	0.38621	0.587392
37	L-Asparagine	1.9625	1.63337	0.83229
38	D-Aspartic acid	0.23	0.749533	3.25884
39	D-Glucosaminic acid	0.3725	0.321598	0.863349
40	1,2-Propanediol	1.1275	0.982119	0.871059
41	Tween 40	1.2075	0.805869	0.667386
42	alpha-Keto-Glutaric acid	0.9975	1.76292	1.76734
43	alpha-Keto-Butyric acid	0.6875	1.80239	2.62166
44	Methyl alpha-D-Galactoside	0.405	0.68627	1.69449
45	Lactose	0.6225	0.848779	1.3635
46	Lactulose	0.63	0.969158	1.53835
47	Sucrose	0.7175	2.6222	3.65464
48	Uridine	0.66	0.845656	1.2813
49	L-Glutamine	-0.21	0.434741	-2.0702
50	meso-Tartaric acid	0.6275	1.21344	1.93376
51	alpha-D-Glucose 1-phosphate	0.42	0.818169	1.94802
52	D-Fructose 6-phosphoric acid	0.74	2.03462	2.74948
53	Tween 80	0.13	0.880871	6.77593
54	alpha-Hydroxy-Glutaric acid g-lactone	0.5225	0.562694	1.07693
55	DL-alpha-Hydroxy-Butyric acid	1.1125	1.06481	0.957135
56	Methyl beta-D-Glucoside	0.9775	2.37729	2.43201
57	Adonitol	0.1475	0.813526	5.51543
58	Maltotriose	0.7975	3.01199	3.77679
59	2`-Deoxyadenosine	-1.335	1.58353	-1.18616
60	Adenosine	0.205	0.81998	3.9999
61	Gly-Asp	0.75	1.81672	2.42229
62	Citric acid	1.3675	1.30587	0.954931
63	myo-Inositol	0.2725	0.726883	2.66746
64	D-Threonine	0.625	1.16429	1.86286
65	Fumaric acid	1.37	1.69038	1.23386
66	Bromosuccinic acid	1.1	0.308653	0.280594
67	Propionic acid	-0.225	1.30651	-5.80671
68	Mucic acid	1.04	0.480208	0.461739
69	Glycolic acid	0.2825	0.610102	2.15965
70	Glyoxylic acid	2.1125	0.800932	0.379139
71	D-Cellobiose	1.015	0.648408	0.638826
72	Inosine	-1.295	3.48349	-2.68995
73	Gly-Glu	-0.62	0.96312	-1.55342
74	Tricarballylic acid	0.365	1.05671	2.89509
75	L-Serine	0.6325	0.39229	0.620222
76	L-Threonine	0.9575	1.03722	1.08326
77	L-Alanine	0.54	0.932988	1.72776
78	Ala-Gly	0.5525	0.751637	1.36043
79	Acetoacetic acid	0.1175	1.02805	8.74938
80	N-Acetyl-D-Mannosamine	0.47	1.03444	2.20094
81	Succinic acid monomethyl ester	1.0075	0.594103	0.58968
82	Methyl Pyruvate	8.1525	3.27355	0.40154
83	D-Malic acid	1.71	0.405463	0.237113
84	L-Malic acid	1.3625	0.767045	0.562969
85	Gly-Pro	-0.1125	0.681243	-6.05549
86	p-Hydroxyphenyl Acetic acid	0.42	1.53208	3.64781
87	m-Hydroxyphenyl Acetic acid	0.56	1.5018	2.68178
88	Tyramine	-0.7925	3.0736	-3.87836
89	D-Psicose	1.415	0.691689	0.488826
90	L-Lyxose	1.405	0.355762	0.253211
91	Glucuronamide	0.8125	0.49135	0.604739
92	Pyruvic acid	0.9375	1.1893	1.26858
93	L-Galactonic acid gamma-Lactone	1.2175	0.55901	0.459145
94	D-Galacturonic acid	1.0675	0.713039	0.667952
95	2-Phenylethylamine	-0.3625	3.30737	-9.12378
96	2-Aminoethanol	-0.4325	0.967346	-2.23664
97	Chondroitin sulfate C	-1.3575	1.45372	-1.07088
98	alpha-Cyclodextrin	-1.4975	2.7263	-1.82057
99	beta-Cyclodextrin	-0.675	1.53581	-2.27527
100	gamma-Cyclodextrin	-0.095	0.925797	-9.74523
101	Dextrin	0.5775	1.31647	2.2796
102	Gelatin	0.04	1.22183	30.5457
103	Glycogen	-0.0325	0.692935	-21.3211
104	Inulin	-2.0525	2.65015	-1.29118
105	Laminarin	0.195	1.07037	5.4891
106	Mannan	0.6225	1.36532	2.19328
107	Pectin	-0.7175	3.75575	-5.23449
108	N-Acetyl-D-Galactosamine	0.2775	1.07037	3.85719
109	N-Acetyl-Neuraminic acid	-2.185	2.53383	-1.15965
110	beta-D-Allose	1.015	0.346554	0.341433
111	Amygdalin	0.9825	0.130224	0.132544
112	D-Arabinose	1.545	0.333716	0.215998
113	D-Arabitol	1.24	0.653605	0.527101
114	L-Arabitol	1.1075	0.635315	0.573648
115	Arbutin	-0.13	0.872124	-6.70864
116	2-Deoxy-D-Ribose	1.79	1.21707	0.679929
117	i-Erythritol	0.79	0.431972	0.5468
118	D-Fucose	1.055	0.644076	0.610498
119	3-O-beta-D-Galactopyranosyl-D-arabinose	1.405	0.971614	0.69154
120	Gentiobiose	0.485	0.673028	1.38769
121	L-Glucose	0.53	0.582523	1.0991
122	Lactitol	0.6475	0.780913	1.20604
123	D-Melezitose	1.3425	1.80393	1.34371
124	Maltitol	1.045	0.506063	0.484271
125	Methyl alpha-D-Glucoside	0.6275	0.442898	0.705813
126	Methyl beta-D-Galactoside	1.0725	0.395337	0.368613
127	3-O-Methylglucose	1.395	0.943274	0.676182
128	Methyl beta-D-Glucuronic acid	1.685	0.89835	0.533146
129	Methyl alpha-D-Mannoside	0.7875	0.632264	0.802875
130	Methyl beta-D-Xyloside	0.905	1.30804	1.44535
131	Palatinose	1.3225	0.751504	0.568245
132	D-Raffinose	0.775	1.07488	1.38694
133	Salicin	0.5475	0.988547	1.80557
134	Sedoheptulosan	0.4325	4.37655	10.1192
135	L-Sorbose	2.01	0.741485	0.368898
136	Stachyose	1.3675	1.10988	0.81161
137	D-Tagatose	0.9525	0.39144	0.41096
138	D-Turanose	2.1275	1.20165	0.564817
139	Xylitol	0.85	0.825833	0.971568
140	N-Acetyl-D-Glucosaminitol	1.45	1.04042	0.717529
141	gamma-Amino-N-Butyric acid	0.7425	1.0755	1.44848
142	5-Amino-Valeric acid	-2.475	2.10556	-0.85073
143	Butyric acid	1.1725	0.618351	0.527379
144	Capric acid	1.98	2.10224	1.06174
145	Caproic acid	-0.255	0.550787	-2.15995
146	Citraconic acid	-0.1825	0.789319	-4.32504
147	D-Citramalic acid	0.67	0.791749	1.18172
148	D-Glucosamine	4.0725	8.52131	2.0924
149	2-Hydroxybenzoic acid	1.515	1.0128	0.668516
150	4-Hydroxybenzoic acid	1.005	0.654955	0.651697
151	DL-beta-Hydroxy-Butyric acid	0.645	0.957932	1.48517
152	gamma-Hydroxy-Butyric acid	0.6675	0.34529	0.517288
153	alpha-Keto-Valeric acid	-0.595	1.67134	-2.80897
154	Itaconic acid	2.145	0.576339	0.26869
155	5-Keto-D-Gluconic acid	1.5325	0.378979	0.247295
156	D-Lactic acid methyl ester	2.565	3.20884	1.25101
157	Malonic acid	0.5925	1.13969	1.92353
158	Melibionic acid	0.4825	1.13948	2.36163
159	Oxalic acid	1.1825	0.931034	0.787344
160	Oxalomalic acid	1.33	1.47858	1.11171
161	D-Quinic acid	1.195	1.27307	1.06533
162	D-(+)-Ribonic gamma-lactone	0.43	1.16565	2.71081
163	Sebacic acid	0.79	0.992404	1.25621
164	Sorbic acid	1.43	1.5279	1.06846
165	Succinamic acid	1.73	1.78828	1.03369
166	D-Tartaric acid	1.6025	1.15289	0.719433
167	L-Tartaric acid	1.31	1.28239	0.978926
168	Acetamide	0.5175	0.693704	1.34049
169	L-Alaninamide	0.115	0.348377	3.02937
170	N-Acetyl-L-Glutamic acid	0.0825	0.712618	8.6378
171	L-Arginine	0.07	0.759254	10.8465
172	Glycine	0.6825	1.08724	1.59303
173	L-Histidine	-0.0425	0.391014	-9.20032
174	L-Homoserine	1.0275	0.95507	0.929508
175	trans-4-Hydroxy-L-Proline	0.47	0.878977	1.87016
176	L-Isoleucine	0.835	0.983345	1.17766
177	L-Leucine	0.4575	1.01906	2.22746
178	L-Lysine	-0.3325	0.543469	-1.63449
179	L-Methionine	1.2075	0.514547	0.426126
180	L-Ornithine	0.39	1.72132	4.41363
181	L-Phenylalanine	1.15	1.52584	1.32682
182	L-Pyroglutamic acid	0.965	1.59153	1.64925
183	L-Valine	1.205	1.06947	0.887527
184	DL-Carnitine	0.74	0.895879	1.21065
185	sec-Butylamine	1.195	1.58599	1.32719
186	(+/-)-Octopamine	1.3925	0.665902	0.478206
187	Putrescine	1.1925	1.74695	1.46495
188	Dihydroxyacetone	1.4425	1.79361	1.2434
189	2,3-Butanediol	1.0375	1.26697	1.22118
190	2,3-Butanedione	1.24	1.44462	1.16502
191	3-Hydroxy-2-Butanone	0.515	1.05193	2.04259
Delta-AUC, gapdhB mutant vs WT-JE2, EX234
	Chemical	Delta_AUC	Delat_SD	Delta_CV
1	Negative Control	0	0	NA
2	L-Arabinose	-0.456667	0.217792	-0.476917
3	N-Acetyl-D-Glucosamine	-0.84	1.24591	-1.48323
4	D-Saccharic acid	-0.06	0.525071	-8.75119
5	Succinic acid	-0.223333	0.594334	-2.6612
6	D-Galactose	-0.51	0.767398	-1.5047
7	L-Aspartic acid	0.59	0.984886	1.6693
8	L-Proline	-0.3	0.331512	-1.10504
9	D-Alanine	-0.296667	0.948754	-3.19805
10	D-Trehalose	-0.0566667	2.26182	-39.9145
11	D-Mannose	0.226667	2.0208	8.91529
12	Dulcitol	0.626667	1.45796	2.32652
13	D-Serine	-0.79	0.502693	-0.63632
14	D-Sorbitol	-1.17	1.71852	-1.46882
15	Glycerol	0.196667	0.600528	3.05353
16	L-Fucose	-0.476667	0.384361	-0.806352
17	D-Glucuronic acid	-0.41	0.510979	-1.24629
18	D-Gluconic acid	-2.22	2.65458	-1.19576
19	DL-alpha-Glycerol phosphate	-0.906667	1.30539	-1.43976
20	D-Xylose	-0.48	0.726292	-1.51311
21	L-Lactic acid	-1.18333	2.18079	-1.84292
22	Formic acid	-0.743333	1.66206	-2.23595
23	D-Mannitol	-1.24	2.01077	-1.62159
24	L-Glutamic acid	-0.746667	0.980833	-1.31362
25	D-Glucose 6-phosphate	-2.03333	4.86482	-2.39253
26	D-Galactonic acid gamma-lactone	-0.613333	0.952698	-1.55331
27	DL-Malic acid	-0.236667	0.411015	-1.73668
28	D-Ribose	-0.743333	0.546016	-0.734551
29	Tween 20	-1.04333	1.06228	-1.01816
30	L-Rhamnose	-0.486667	0.567568	-1.16624
31	D-Fructose	-1.10667	3.65865	-3.30601
32	Acetic acid	-0.75	0.898165	-1.19755
33	alpha-D-Glucose	-1.73333	3.09962	-1.78824
34	D-Maltose	-1.28	5.79461	-4.52704
35	D-Melibiose	-0.266667	0.359073	-1.34652
36	Thymidine	-0.463333	0.665307	-1.43591
37	L-Asparagine	-0.336667	1.63537	-4.85753
38	D-Aspartic acid	-0.233333	0.595427	-2.55183
39	D-Glucosaminic acid	-0.06	0.260576	-4.34294
40	1,2-Propanediol	-0.576667	0.93222	-1.61657
41	Tween 40	-0.543333	1.24005	-2.28231
42	alpha-Keto-Glutaric acid	-0.0766667	1.03467	-13.4956
43	alpha-Keto-Butyric acid	-0.47	1.99502	-4.24472
44	Methyl alpha-D-Galactoside	-0.24	0.527352	-2.1973
45	Lactose	-0.266667	0.33946	-1.27298
46	Lactulose	-0.386667	0.240069	-0.620869
47	Sucrose	-1.33	5.41033	-4.06792
48	Uridine	-0.19	1.76128	-9.26988
49	L-Glutamine	-0.54	0.470319	-0.870961
50	meso-Tartaric acid	-0.62	0.894204	-1.44226
51	alpha-D-Glucose 1-phosphate	0.0466667	0.951332	20.3857
52	D-Fructose 6-phosphoric acid	-0.913333	2.3563	-2.57989
53	Tween 80	-0.363333	0.82809	-2.27915
54	alpha-Hydroxy-Glutaric acid g-lactone	0.326667	0.727759	2.22783
55	DL-alpha-Hydroxy-Butyric acid	0.14	1.61676	11.5483
56	Methyl beta-D-Glucoside	-2.13333	2.34199	-1.09781
57	Adonitol	0.0233333	0.722519	30.9651
58	Maltotriose	-1.76333	3.31473	-1.87981
59	2`-Deoxyadenosine	-2.15667	1.74706	-0.810076
60	Adenosine	-0.553333	0.375011	-0.677731
61	Gly-Asp	-1.03	1.32921	-1.2905
62	Citric acid	-0.0266667	0.951963	-35.6986
63	myo-Inositol	-0.423333	0.113725	-0.268641
64	D-Threonine	-0.723333	0.882855	-1.22054
65	Fumaric acid	-0.64	0.91526	-1.43009
66	Bromosuccinic acid	-0.503333	0.305341	-0.606638
67	Propionic acid	-0.7	0.771492	-1.10213
68	Mucic acid	-0.513333	0.621638	-1.21098
69	Glycolic acid	-0.386667	0.647328	-1.67412
70	Glyoxylic acid	0.433333	0.730571	1.68593
71	D-Cellobiose	-0.346667	0.596769	-1.72145
72	Inosine	-3.16	6.97862	-2.20843
73	Gly-Glu	-0.703333	1.02861	-1.46248
74	Tricarballylic acid	-0.0133333	0.181751	-13.6313
75	L-Serine	-0.183333	0.196554	-1.07211
76	L-Threonine	-0.463333	0.492172	-1.06224
77	L-Alanine	-0.55	0.592284	-1.07688
78	Ala-Gly	-1.02	0.753459	-0.738685
79	Acetoacetic acid	-0.306667	0.771514	-2.51581
80	N-Acetyl-D-Mannosamine	-0.303333	0.873002	-2.87803
81	Succinic acid monomethyl ester	-0.583333	0.185562	-0.318107
82	Methyl Pyruvate	-3.39	2.70017	-0.796509
83	D-Malic acid	0.07	0.720208	10.2887
84	L-Malic acid	-0.263333	0.715984	-2.71893
85	Gly-Pro	-0.606667	1.33088	-2.19375
86	p-Hydroxyphenyl Acetic acid	-0.74	1.19817	-1.61914
87	m-Hydroxyphenyl Acetic acid	-0.516667	0.825974	-1.59866
88	Tyramine	-1.63667	2.54199	-1.55315
89	D-Psicose	-0.28	0.04	-0.142857
90	L-Lyxose	-6.33752e-16	0.034641	-5.46602e+13
91	Glucuronamide	-0.0233333	0.290918	-12.4679
92	Pyruvic acid	-0.866667	0.909634	-1.04958
93	L-Galactonic acid gamma-Lactone	0.176667	0.722311	4.08855
94	D-Galacturonic acid	-0.0833333	0.672632	-8.07158
95	2-Phenylethylamine	-1.72667	3.52313	-2.04042
96	2-Aminoethanol	-0.873333	0.37072	-0.424489
97	Chondroitin sulfate C	-0.79	1.11301	-1.40888
98	alpha-Cyclodextrin	-2.03	2.87752	-1.4175
99	beta-Cyclodextrin	-2	4.29126	-2.14563
100	gamma-Cyclodextrin	-0.07	0.771168	-11.0167
101	Dextrin	-0.84	3.48918	-4.15379
102	Gelatin	0.04	0.977548	24.4387
103	Glycogen	-0.41	1.11369	-2.71631
104	Inulin	-1.96667	3.55644	-1.80836
105	Laminarin	0.283333	1.03582	3.65585
106	Mannan	0.29	1.23758	4.26751
107	Pectin	-2.36	7.5487	-3.1986
108	N-Acetyl-D-Galactosamine	-0.3	0.912634	-3.04211
109	N-Acetyl-Neuraminic acid	-3.41333	5.16674	-1.51369
110	beta-D-Allose	0.49	0.141067	0.287893
111	Amygdalin	0.546667	0.300721	0.5501
112	D-Arabinose	0.916667	0.623244	0.679903
113	D-Arabitol	0.486667	0.249065	0.511777
114	L-Arabitol	0.443333	0.315013	0.710556
115	Arbutin	-0.223333	0.686027	-3.07176
116	2-Deoxy-D-Ribose	0.77	1.31742	1.71094
117	i-Erythritol	0.473333	0.361709	0.764174
118	D-Fucose	0.53	0.70739	1.3347
119	3-O-beta-D-Galactopyranosyl-D-arabinose	0.976667	0.65041	0.665949
120	Gentiobiose	-0.136667	0.411866	-3.01365
121	L-Glucose	0.49	0.786193	1.60448
122	Lactitol	0.57	0.608276	1.06715
123	D-Melezitose	-0.00333333	1.60126	-480.378
124	Maltitol	0.533333	0.231157	0.433418
125	Methyl alpha-D-Glucoside	0.45	0.401123	0.891385
126	Methyl beta-D-Galactoside	1.01	0.276225	0.27349
127	3-O-Methylglucose	0.553333	0.638775	1.15441
128	Methyl beta-D-Glucuronic acid	0.53	0.759013	1.4321
129	Methyl alpha-D-Mannoside	0.563333	0.345012	0.612447
130	Methyl beta-D-Xyloside	0.633333	1.1017	1.73952
131	Palatinose	0.16	1.03942	6.49639
132	D-Raffinose	-0.166667	0.77861	-4.67166
133	Salicin	-0.0266667	0.564122	-21.1546
134	Sedoheptulosan	-2.71667	6.05661	-2.22943
135	L-Sorbose	0.7	0.993529	1.41933
136	Stachyose	0.99	1.25	1.26263
137	D-Tagatose	0.603333	1.47079	2.43778
138	D-Turanose	0.13	1.72502	13.2694
139	Xylitol	0.51	0.62554	1.22655
140	N-Acetyl-D-Glucosaminitol	0.61	0.8743	1.43328
141	gamma-Amino-N-Butyric acid	0.463333	0.454569	0.981085
142	5-Amino-Valeric acid	-1.10667	2.16925	-1.96016
143	Butyric acid	0.143333	0.667258	4.65529
144	Capric acid	1.29333	1.08969	0.842547
145	Caproic acid	-0.446667	1.82179	-4.07864
146	Citraconic acid	0.16	1.0641	6.6506
147	D-Citramalic acid	0.0333333	0.745743	22.3723
148	D-Glucosamine	-7.77667	8.21319	-1.05613
149	2-Hydroxybenzoic acid	0.98	1.34933	1.37687
150	4-Hydroxybenzoic acid	0.403333	0.387986	0.961949
151	DL-beta-Hydroxy-Butyric acid	0.966667	0.375011	0.387943
152	gamma-Hydroxy-Butyric acid	1.22	0.775951	0.636025
153	alpha-Keto-Valeric acid	0.383333	2.22599	5.80693
154	Itaconic acid	0.906667	0.16773	0.184996
155	5-Keto-D-Gluconic acid	0.863333	0.377536	0.4373
156	D-Lactic acid methyl ester	0.306667	0.794061	2.58933
157	Malonic acid	0.203333	0.666658	3.27865
158	Melibionic acid	0.323333	1.25157	3.87084
159	Oxalic acid	0.876667	0.999316	1.1399
160	Oxalomalic acid	0.676667	1.09865	1.62362
161	D-Quinic acid	0.6	1.01975	1.69959
162	D-(+)-Ribonic gamma-lactone	0.303333	1.01046	3.33119
163	Sebacic acid	0.673333	1.99475	2.9625
164	Sorbic acid	-0.17	1.57467	-9.26279
165	Succinamic acid	1.28	0.31	0.242188
166	D-Tartaric acid	0.87	0.176918	0.203354
167	L-Tartaric acid	0.656667	0.580718	0.884342
168	Acetamide	0.11	0.806164	7.32876
169	L-Alaninamide	0.526667	0.365559	0.694099
170	N-Acetyl-L-Glutamic acid	0.636667	0.795885	1.25008
171	L-Arginine	0.366667	0.864079	2.35658
172	Glycine	0.616667	1.65838	2.68927
173	L-Histidine	0.59	0.866949	1.4694
174	L-Homoserine	0.56	0.770909	1.37662
175	trans-4-Hydroxy-L-Proline	0.0966667	1.1408	11.8014
176	L-Isoleucine	-0.0433333	1.20935	-27.9081
177	L-Leucine	-0.153333	1.46073	-9.5265
178	L-Lysine	0.676667	1.51494	2.23882
179	L-Methionine	0.52	1.45038	2.78919
180	L-Ornithine	0.623333	1.03365	1.65826
181	L-Phenylalanine	-0.466667	1.15106	-2.46655
182	L-Pyroglutamic acid	0.286667	0.729817	2.54587
183	L-Valine	0.23	0.814616	3.54181
184	DL-Carnitine	0.393333	0.718633	1.82703
185	sec-Butylamine	0.303333	1.33422	4.39852
186	(+/-)-Octopamine	0.973333	0.498029	0.511674
187	Putrescine	1.27667	2.35606	1.84548
188	Dihydroxyacetone	-0.35	1.24864	-3.56754
189	2,3-Butanediol	0.17	1.10041	6.47299
190	2,3-Butanedione	-0.0166667	1.0586	-63.516
191	3-Hydroxy-2-Butanone	0.993333	1.25954	1.26799
