## Supplementary material for "Integrated multi-omics reveals coordinated *Staphylococcus aureus* metabolic, iron transport, and stress responses to human serum": Table S5

### Sheet: Read_Me
This table contains the lists of following data
1. RPMI 1640 media formulation (cat# 21870)
2. Compounds detected in human serum

### Sheet: RPMI
cat# 21870 - RPMI 1640, no glutamine
https://www.thermofisher.com/au/en/home/technical-resources/media-formulation.121.html
Components	Molecular Weight	Concentration (mg/L)	mM
Amino Acids
Glycine	75	10	0.133333
L-Arginine	174	200	1.14943
L-Asparagine	132	50	0.378788
L-Aspartic acid	133	20	0.150376
L-Cystine 2HCl	313	65	0.207668
L-Glutamic Acid	147	20	0.136054
L-Histidine	155	15	0.0967742
L-Hydroxyproline	131	20	0.152672
L-Isoleucine	131	50	0.381679
L-Leucine	131	50	0.381679
L-Lysine hydrochloride	146	40	0.273973
L-Methionine	149	15	0.100671
L-Phenylalanine	165	15	0.0909091
L-Proline	115	20	0.173913
L-Serine	105	30	0.285714
L-Threonine	119	20	0.168067
L-Tryptophan	204	5	0.0245098
L-Tyrosine disodium salt	225	29	0.128889
L-Valine	117	20	0.17094
Vitamins
Biotin	244	0.2	0.00082
Choline chloride	140	3	0.0214286
D-Calcium pantothenate	477	0.25	0.000524
Folic Acid	441	1	0.00226757
Niacinamide	122	1	0.00819672
Para-Aminobenzoic Acid	137	1	0.00729927
Pyridoxine hydrochloride	206	1	0.00485437
Riboflavin	376	0.2	0.000532
Thiamine hydrochloride	337	1	0.00296736
Vitamin B12	1355	0.005	3.69e-06
i-Inositol	180	35	0.194444
Inorganic Salts
Calcium nitrate (Ca(NO3)2 4H2O)	236	100	0.423729
Magnesium Sulfate (MgSO4-7H2O)	246	100	0.406504
Potassium Chloride (KCl)	75	400	5.33333
Sodium Bicarbonate (NaHCO3)	84	2000	23.8095
Sodium Chloride (NaCl)	58	6000	103.448
Sodium Phosphate dibasic (Na2HPO4-7H2O)	268	1512	5.64179
Other Components
D-Glucose (Dextrose)	180	2000	11.1111
Glutathione (reduced)	307	1	0.00325733
Phenol Red	376.4	5	0.0132837

### Sheet: Serum
Human serum metabolome
https://pmc.ncbi.nlm.nih.gov/articles/PMC3040193/
1. Concentrations (Mean ± stdev) and % occurrence of serum metabolites as determined by NMR.
Compound Name	Healthy Subject (µM; (% Occurrence))	Literature Value (µM; (Range))
2-Hydroxybutyric acid	31.3±7.8; (73%)	54; (8–80)
Alpha-ketoisovaleric acid	ND	NA
3-Hydroxybutyric acid	76.9±66.3; (80%)	60.0±20.0
Acetaminophen	ND	NA
Acetic acid	41.9±15.1; (100%)	30; (22–40)
Acetoacetic acid	40.6±36.5; (33%)	21.0; (0.0–86.0)
Acetone	54.4±29.6; (86%)	106; (35–170)
L-Alanine	427.2±84.4; (100%)	333; (259–407)
L-Arginine	113.6±14.6; (100%)	111.6; (82.2–140.9)
L-Asparagine	82.4±7.3; (100%)	41±10
L-Aspartic acid	20.9±6.1; (100%)	21.0+/−5.0
Betaine	72±22.4; (100%)	82; (20–144)
L-Carnitine	45.7±11.6; (100%)	43; (26–79)
Choline	14.5±5.3; (90%)	10.6±1.9
Citric acid	114.2±27; (100%)	190; (30–400)
Creatine	36.7±28.3; (100%)	54.8±21.0
Creatinine	86.6±18.8; (100%)	74.1±10.9
L-Cysteine	33.5±10.3; (100%)	52.0; (41.0–63.0)
L-Cystine	62.9±27.8; (100%)	109.0±24.0
Ethanol	ND	NA
Formic acid	32.8±13.3; (48%)	121.7±97.8
D-Glucose	4971.3±372.8; (100%)	5400; (4700–6100)
L-Glutamic acid	97.4±13.2; (100%)	21.0–150.0
L-Glutamine	510.4±118.2; (100%)	586; (502–670)
Glycerol	431.6±100.4; (100%)	82; (27–137)
Glycine	325.4±126.8; (100%)	230; (178–282)
L-Histidine	131.2±37.3; (100%)	82; (72–92)
Hypoxanthine	34.2±10.3; (24%)	8.1; (5.3–11.0)
Isobutyric acid	ND	NA
L-Isoleucine	60.7±18.6; (100%)	62; (48–76)
Isopropyl alcohol	83.3±132.8; (48%)	Not available
L-Lactic acid	1489.4±371.2; (100%)	1510; (740–2400)
L-Leucine	98.7±11.5; (100%)	123; (98–148)
L-Lysine	178.6±58.2; (100%)	183.0±34.0
Malonic acid	13.5±1.2; (14%)	15.0±0.6
Methanol	77.4±16.3; (100%)	47.2±10.3
L-Methionine	29.8±6.3; (33%)	30; (22–38)
Methylmalonic acid	ND	NA
L-Ornithine	66.9±15.3; (100%)	55; (39–71)
L-Phenylalanine	78.1±20.5; (100%)	65.0±9.0
L-Proline	198.3±64.8; (100%)	239.0±70.0
Propylene glycol	22.3±3.3; (100%)	2; (0–5)
Pyruvic acid	34.5±25.2; (81%)	64; (22–258)
L-Serine	159.8±26.6; (100%)	137.0±35.0
L-Threonine	127.7±41; (100%)	140; (107–173)
L-Tryptophan	54.5±9.7; (100%)	48.7±11.6
L-Tyrosine	54.5±9.7; (100%)	100; (55–147)
Urea	6074.6±2154.2; (100%)	6500; (4000–9000)
L-Valine	212.3±61.3; (100%)	233; (190–276)
Xanthine	ND	NA
2. Concentrations of metabolites in healthy serum performed by GC-MS.
Metabolites	Mean (µM)	Literature values (µM)
Oxalic acid	22.2	9.2±2.7
Acetylglycine	69.7	109.4±85.6
Myo-inositol	17.1	23.0±8.0
Uric acid	494.2	302±60
Succinic acid	23.5	16.0 (0.0–32.0)
Alpha-Hydroxyisobutyric acid	8.2	7.0 (0.0–9.0)
Ribitol/D-Xylitol	<5	0.46 (0.38–0.55)
Erythronic acid	<5	2.5 (0.0–5.0)
Lauric (Dodecanoic) acid	9.1	12.0 (2.0–37.0)
Phosphoric acid	820.4	1100 (810–1450)
Myristic (Tetradecanoic) acid	9.3	15.4±4.0
Gluconic acid	<5	NA
D-Maltose/L-Arabinose	<5	2.5 (0.0–5.0)
Glyceric acid	<5	2.5 (0.0–5.0)
3. Metabolite Concentration (inorganic ions and gases) in Serum – Literature Survey
Name	Concentration
sodium	144 mM
chlorine	110 mM
bicarbonate/carbon dioxide	25 mM
iron	9 mM
oxygen	6 mM
potassium	4.5 mM
calcium	2.5 mM
phosphorus/phosphate and sulfur/sulfide	∼1 mM
magnesium	800 µM
4. The most abundant organic metabolites – Literature Survey
Name	Concentration
D-glucose	5 mM
total cholesterol	5 mM
melanin	5 mM
urea	4 mM
ATP	3 mM
glyceraldehyde	1.5 mM
cholesterol esters	0.4–1.5 mM
L-lactic acid and fructosamine	∼1 mM
L-glutamine	500 µM
L-alanine	500 µM
methanol	460 µM
glycine, L-lysine, uric acid	350 µM
(R)-3-hydroxybutyric acid	350 µM
5. Non-esterified fatty acid concentrations (µM) detected by GC-MS in human plasma.
Compound Name	Class	HMDB ID	Common Abbreviaton	Pennington Plasma (n = 70)
Dodecanoic acid	SAT	HMDB00638	C12:0	1.47±0.68
Myristic acid	SAT	HMDB00806	C14:0	7.16±3
Pentadecanoate	SAT	HMDB00826	C15:0	1.34±0.91
Palmitic acid	SAT	HMDB00220	C16:0	122±48
Heptadecanoic acid	SAT	HMDB02259	C17:0	1.89±0.92
Stearic acid	SAT	HMDB00827	C18:0	48.8±21
Palmitelaidic acid	MUFA	HMDB12328	C16:1n7t	1.97±1.4
Palmitoleic acid	MUFA	HMDB03229	C16:1n7	9.66±6.8
Vaccenic acid	MUFA	HMDB03231	C18:1n7	10.7±5
Oleic acid	MUFA	HMDB00207	C18:1n9	122±56
Nonadeca-10(Z)-enoic acid	MUFA	HMDB13622	C19:1n9	0.646±0.37
Eicosenoic acid	MUFA	HMDB02231	C20:1n9	0.663±0.59
Linoleic acid	PUFA	HMDB00673	C18:2n6	83.8±38
Gamma-Linolenic acid	PUFA	HMDB03073	C18:3n6	1.08±1.5
Bovinic acid	PUFA	HMDB03797	C18:2(9c/t,11t)-CLA	2.03±1.3
Alpha- Linolenic acid	PUFA	HMDB01388	C18:3n3	5.11±3.8
Mead acid	PUFA	HMDB10378	C20:3n9	0.987±0.45
Dihomo-gamma-linolenic acid	PUFA	HMDB02925	C20:3n6	3.61±2.1
Arachidonic acid	PUFA	HMDB01043	C20:4n6	14±12
Adrenic acid	PUFA	HMDB02226	C22:4n6	1.01±0.48
-4,7,10,13,16-Docosapentaenoic acid	PUFA	HMDB13123	C22:5n6	0.953±0.51
Stearidonic acid	PUFA	HMDB06547	C18:4n3	0.408±0.4
Timnodonic acid; EPA	PUFA	HMDB01999	C20:5n3	1.09±0.72
Clupanodonic acid; DPA	PUFA	HMDB06528	C22:5n3	0.993±0.46
Cervonic acid; DHA	PUFA	HMDB02183	C22:6n3	4.66±3.3
SAT = Saturated Fatty Acids	are saturated with hydrogen atoms, meaning they have no double bonds between the carbon atoms in their hydrocarbon chain
PUFA = Monounsaturated Fatty Acids	contain one double bond in the carbon chain
MUFA = Polyunsaturated Fatty Acids	contain two or more double bonds in the carbon chain
